# Deaminase-assisted single-molecule and single-cell chromatin fiber sequencing

**DOI:** 10.1101/2024.11.06.622310

**Authors:** Elliott G. Swanson, Yizi Mao, Benjamin J. Mallory, Mitchell R. Vollger, Jane Ranchalis, Stephanie C. Bohaczuk, Nancy L. Parmalee, James T. Bennett, Andrew B. Stergachis

## Abstract

Gene regulation is mediated by the co-occupancy of numerous proteins along individual chromatin fibers. However, our tools for deeply profiling how proteins co-occupy individual fibers, especially at the single-cell level, remain limited. We present Deaminase-Assisted single-molecule chromatin Fiber sequencing (DAF-seq), which leverages a non-specific double-stranded DNA deaminase toxin A (SsDddA) to efficiently stencil protein occupancy along DNA molecules via selective deamination of accessible cytidines, which are preserved via C-to-T transitions upon DNA amplification. We demonstrate that DAF-seq enables ∼200,000-fold enrichment of target loci for single-molecule footprinting at near single-nucleotide resolution, enabling the precise delineation of the regulatory logic guiding neighboring proteins to cooperatively occupy chromatin fibers. Furthermore, DAF-seq enables the synchronous identification of single-molecule chromatin and genetic architectures – resolving the functional impact of rare somatic variants, as well as transitional chromatin states guiding haplotype-selective promoter actuation. Finally, we demonstrate that single-cell DAF-seq enables the accurate reconstruction of the diploid genome and epigenome from a single cell, revealing that a cell’s accessible regulatory landscape can diverge by as much as 63% while still retaining the cell’s identity. Overall, DAF-seq enables the comprehensive characterization of protein occupancy and chromatin accessibility across entire chromosomes with single-nucleotide, single-molecule, single-haplotype, and single-cell precision.
