## Extended Data Table for "Deaminase-assisted single-molecule and single-cell chromatin fiber sequencing"

### Sheet: Extended Data Table 1
Gene	Category	Chromosome	Start	End	Region	Length	F Name	F Seq	R Name	R Seq	Annealing Temperature (C)
NAPA	Full	chr19	47514488	47518985	chr19:47514488-47518985	4498	F1Dg-NAPA	TCCCCTCCAARRCTTCAR	R1Dg-NAPA	CAACCCCCRCAACCTATCA	52
WASF1	Full	chr6	110176895	110181442	chr6:110176895-110181442	4548	F2Dg-WASF1	CTCACAAARTAACCAAAARCACT	R1Dg-WASF1	CCTACCTCRRRCTCTACT	50
UBA1	Full	chrX	47190561	47194939	chrX:47190561-47194939	4379	F2Dg-UBA1	TCTTCCCACCCTACARARCA	R1Dg-UBA1	ATTATRTATCCAAACARTTCCTCCCT	53
SLC39A4	Full	chr8	144415793	144417939	chr8:144,415,793-144,417,939	2147	F3Dg-SLC39A4	CCTRRACTCTCCCTCACCAT	R2Dg-SLC39A4	CTTCCCCTTCCCCCARACTT	56
COLO Reg2	Full	chr17	19446516	19450322	chr17:19,446,516-19,450,322	3807	F7Dg-COLO	CACTRRCATAATCTTCAAAACCTCATCCTT	R4Dg-COLO	TTCTTCTRTARTTTCACTACCATCCTTT	51
